# Crossmodal pitch-luminance association in tortoises

**DOI:** 10.1101/2025.01.24.634651

**Authors:** Maria Loconsole, Beatrice Malaman, Gionata Stancher, Elisabetta Versace

## Abstract

If you think that high-pitched sounds match bright colours more than dark ones, you are not alone. Spontaneous associations between different sensory modalities —crossmodal associations— are widely observed in humans. More recently, crossmodal associations have been reported in chimpanzees, monkeys, dogs, chickens, and tortoises, indicating a general cognitive strategy that reflects natural correlations in the environment or similarities in the architecture of the nervous system. Alternatively, or complementarily, crossmodal associations may arise from learning of species-specific occurrences. Recent research on primates has tentatively linked human pitch-luminance associations to the evolution of language. While humans and chimpanzees spontaneously match a high-pitched sound with a white shape and a low-pitched sound with a black shape, baboons and chickens do not exhibit any preferential association. Identifying spontaneous pitch-luminance associations in species that do not rely on vocal communication, such as the solitary Hermann’s tortoises, would support the idea of a language-independent phenomenon. To test this idea, we studied tortoises for pitch-luminance associations in a spontaneous food-searching task. After hearing a high-pitched (700 Hz) vs low-pitched (450 Hz) sound, animals could choose to search for food behind either a light- or dark-coloured wall. When hearing the high-pitched sound, tortoises chose the white stimulus, whereas when hearing the low-pitched sound, they chose the black stimulus, similarly to what humans and chimpanzees do. These results demonstrate crossmodal pitch-luminance associations in tortoises. While showing this commonality in the perceptual organization of phylogenetically distant species, we shift the question on whether pitch-luminance associations reflect homology or convergent evolution.
