## Supplementary material for "Crossmodal pitch-luminance association in tortoises": raw data

### Sheet: legend
Crossmodal pitch-luminance association in tortoises
*Maria Loconsole, Beatrice Malaman, Gionata Stancher, *Elisabetta Versace
*corresponding contact: maria.loconsole@unipd.it; e.versace@qmul.ac.uk
Variable	Description
Subj	A unique progressive numer that correspond to each participant
Trial	Testing trials, from 1 to 16
Pitch	Auditory stimulus played in the background during each trial. High = 700 Hz; Low = 450 Hz
White_pos	Position (left or right) of the white area with respect to the tortoise's perspective at the beginning of the trial
Choice	Area (white, or black) entered by the tortoise
Cross_perf	A binomial variable describing the congruency between tortoises' response and that reported in humans (1 = same as humans; 0 = opposite than humans)

### Sheet: raw_data
Subj	Trial	Pitch	White_pos	Choice	Cross_perf
T1	1	low	right	black	1
T1	2	high	right	white	1
T1	3	low	left	black	1
T1	4	low	right	black	1
T1	5	high	left	white	1
T1	6	high	right	white	1
T1	7	low	left	white	0
T1	8	high	left	white	1
T1	9	high	right	black	0
T1	10	low	right	black	1
T1	11	high	left	black	0
T1	12	high	right	black	0
T1	13	low	left	black	1
T1	14	low	right	black	1
T1	15	high	left	black	0
T1	16	low	left	white	0
T10	1	high	right	white	1
T10	2	low	right	black	1
T10	3	high	left	white	1
T10	4	high	right	black	0
T10	5	low	left	white	0
T10	6	low	right	black	1
T10	7	high	left	black	0
T10	8	low	left	black	1
T10	9	low	right	black	1
T10	10	high	right	white	1
T10	11	low	left	white	0
T10	12	low	right	black	1
T10	13	high	left	white	1
T10	14	high	right	black	0
T10	15	low	left	black	1
T10	16	high	left	white	1
T12	1	low	right	black	1
T12	2	high	right	black	0
T12	3	low	left	black	1
T12	4	low	right	white	0
T12	5	high	left	white	1
T12	6	high	right	white	1
T12	7	low	left	black	1
T12	8	high	left	white	1
T12	9	high	right	white	1
T12	10	low	right	white	0
T12	11	high	left	black	0
T12	12	high	right	white	1
T12	13	low	left	black	1
T12	14	low	right	white	0
T12	15	high	left	black	0
T12	16	low	left	black	1
T13	1	low	right	black	1
T13	2	high	right	white	1
T13	3	low	left	white	0
T13	4	low	right	black	1
T13	5	high	left	black	0
T13	6	high	right	black	0
T13	7	low	left	white	0
T13	8	high	left	white	1
T13	9	high	right	white	1
T13	10	low	right	black	1
T13	11	high	left	black	0
T13	12	high	right	white	1
T13	13	low	left	white	0
T13	14	low	right	black	1
T13	15	high	left	white	1
T13	16	low	left	black	1
T14	1	high	right	white	1
T14	2	low	right	black	1
T14	3	high	left	white	1
T14	4	high	right	white	1
T14	5	low	left	black	1
T14	6	low	right	black	1
T14	7	high	left	black	0
T14	8	low	left	black	1
T14	9	low	right	black	1
T14	10	high	right	white	1
T14	11	low	left	white	0
T14	12	low	right	black	1
T14	13	high	left	black	0
T14	14	high	right	white	1
T14	15	low	left	black	1
T14	16	high	left	black	0
T15	1	high	right	white	1
T15	2	low	right	black	1
T15	3	high	left	black	0
T15	4	high	right	white	1
T15	5	low	left	black	1
T15	6	low	right	white	0
T15	7	high	left	white	1
T15	8	low	left	black	1
T15	9	low	right	black	1
T15	10	high	right	white	1
T15	11	low	left	white	0
T15	12	low	right	black	1
T15	13	high	left	black	0
T15	14	high	right	black	0
T15	15	low	left	black	1
T15	16	high	left	white	1
T16	1	low	right	black	1
T16	2	high	right	black	0
T16	3	low	left	white	0
T16	4	low	right	white	0
T16	5	high	left	white	1
T16	6	high	right	white	1
T16	7	low	left	white	0
T16	8	high	left	white	1
T16	9	high	right	black	0
T16	10	low	right	black	1
T16	11	high	left	white	1
T16	12	high	right	black	0
T16	13	low	left	black	1
T16	14	low	right	white	0
T16	15	high	left	white	1
T16	16	low	left	white	0
T17	1	low	right	black	1
T17	2	high	right	white	1
T17	3	low	left	white	0
T17	4	low	right	black	1
T17	5	high	left	white	1
T17	6	high	right	white	1
T17	7	low	left	black	1
T17	8	high	left	white	1
T17	9	high	right	black	0
T17	10	low	right	white	0
T17	11	high	left	white	1
T17	12	high	right	white	1
T17	13	low	left	white	0
T17	14	low	right	white	0
T17	15	high	left	black	0
T17	16	low	left	black	1
T18	1	high	right	white	1
T18	2	low	right	black	1
T18	3	high	left	black	0
T18	4	high	right	white	1
T18	5	low	left	white	0
T18	6	low	right	black	1
T18	7	high	left	white	1
T18	8	low	left	white	0
T18	9	low	right	white	0
T18	10	high	right	white	1
T18	11	low	left	white	0
T18	12	low	right	black	1
T18	13	high	left	white	1
T18	14	high	right	white	1
T18	15	low	left	white	0
T18	16	high	left	white	1
T19	1	high	right	white	1
T19	2	low	right	black	1
T19	3	high	left	white	1
T19	4	high	right	black	0
T19	5	low	left	white	0
T19	6	low	right	black	1
T19	7	high	left	white	1
T19	8	low	left	white	0
T19	9	low	right	black	1
T19	10	high	right	black	0
T19	11	low	left	white	0
T19	12	low	right	black	1
T19	13	high	left	white	1
T19	14	high	right	black	0
T19	15	low	left	black	1
T19	16	high	left	white	1
T2	1	high	right	white	1
T2	2	low	right	black	1
T2	3	high	left	black	0
T2	4	high	right	white	1
T2	5	low	left	white	0
T2	6	low	right	white	0
T2	7	high	left	white	1
T2	8	high	left	white	1
T2	9	low	right	black	1
T2	10	high	right	white	1
T2	11	low	left	white	0
T2	12	low	right	black	1
T2	13	low	left	white	0
T2	14	high	right	black	0
T2	15	low	left	white	0
T2	16	high	left	white	1
T20	1	low	right	black	1
T20	2	high	right	white	1
T20	3	low	left	white	0
T20	4	low	right	black	1
T20	5	high	left	white	1
T20	6	high	right	black	0
T20	7	low	left	white	0
T20	8	high	left	white	1
T20	9	high	right	white	1
T20	10	low	right	black	1
T20	11	high	left	black	0
T20	12	high	right	white	1
T20	13	low	left	black	1
T20	14	low	right	black	1
T20	15	high	left	white	1
T20	16	low	left	white	0
T21	1	high	right	black	0
T21	2	low	right	white	0
T21	3	high	left	white	1
T21	4	high	right	white	1
T21	5	low	left	white	0
T21	6	low	right	white	0
T21	7	high	left	white	1
T21	8	low	left	black	1
T21	9	low	right	white	0
T21	10	high	right	white	1
T21	11	low	left	black	1
T21	12	low	right	white	0
T21	13	high	left	black	0
T21	14	high	right	white	1
T21	15	low	left	white	0
T21	16	high	left	white	1
T3	1	high	right	white	1
T3	2	low	right	white	0
T3	3	high	left	white	1
T3	4	high	right	black	0
T3	5	low	left	black	1
T3	6	low	right	black	1
T3	7	high	left	black	0
T3	8	low	left	black	1
T3	9	low	right	black	1
T3	10	high	right	white	1
T3	11	low	left	white	0
T3	12	low	right	black	1
T3	13	high	left	white	1
T3	14	high	right	black	0
T3	15	low	left	black	1
T3	16	high	left	white	1
T4	1	low	right	black	1
T4	2	high	right	white	1
T4	3	low	left	black	1
T4	4	low	right	white	0
T4	5	high	left	black	0
T4	6	high	right	black	0
T4	7	low	left	black	1
T4	8	high	left	white	1
T4	9	high	right	white	1
T4	10	low	right	black	1
T4	11	high	left	white	1
T4	12	high	right	black	0
T4	13	low	left	white	0
T4	14	low	right	black	1
T4	15	high	left	white	1
T4	16	low	left	white	0
T5	1	low	right	black	1
T5	2	high	right	black	0
T5	3	low	left	black	1
T5	4	low	right	white	0
T5	5	high	left	black	0
T5	6	high	right	white	1
T5	7	low	left	black	1
T5	8	high	left	black	0
T5	9	high	right	white	1
T5	10	low	right	white	0
T5	11	high	left	white	1
T5	12	high	right	white	1
T5	13	low	left	black	1
T5	14	low	right	white	0
T5	15	high	left	black	0
T5	16	low	left	white	0
T6	1	high	right	white	1
T6	2	low	right	black	1
T6	3	high	left	white	1
T6	4	high	right	black	0
T6	5	low	left	white	0
T6	6	low	right	white	0
T6	7	high	left	black	0
T6	8	low	left	black	1
T6	9	low	right	white	0
T6	10	high	right	white	1
T6	11	low	left	black	1
T6	12	low	right	black	1
T6	13	high	left	black	0
T6	14	high	right	white	1
T6	15	low	left	white	0
T6	16	high	left	white	1
T9	1	low	right	white	0
T9	2	high	right	white	1
T9	3	low	left	black	1
T9	4	low	right	black	1
T9	5	high	left	black	0
T9	6	high	right	white	1
T9	7	low	left	black	1
T9	8	high	left	black	0
T9	9	high	right	black	0
T9	10	low	right	black	1
T9	11	high	left	black	0
T9	12	high	right	black	0
T9	13	low	left	white	0
T9	14	low	right	black	1
T9	15	high	left	white	1
T9	16	low	left	white	0
